# Dissecting the eQTL micro-architecture in *Caenorhabditis elegans*

**DOI:** 10.1101/651885

**Authors:** Mark G. Sterken, Roel P. J. Bevers, Rita. J. M. Volkers, Joost A. G. Riksen, Jan E. Kammenga, L. Basten Snoek

## Abstract

The study of expression quantitative trait loci (eQTL) using natural variation in inbred populations has yielded detailed information about the transcriptional regulation of complex traits. Studies on eQTL using recombinant inbred lines (RILs) led to insights on local and distant regulatory loci of transcript abundance. However, determining the underlying causal polymorphic genes or variants is difficult, but ultimately essential for the understanding of regulatory networks of complex traits. This requires insight into whether associated loci are single eQTL or a combination of closely linked eQTL, and how this QTL micro-architecture depends on the environment. We addressed these questions by mapping eQTL in N2 x CB4856 *C. elegans* RIL populations across three different environments (control, heat-stress, and recovery). To test for independent replication of the RIL eQTL, we used introgression lines (ILs). Both populations indicate that the overall heritability, number, and position of eQTL differed among environments. Across environments we were able to replicate 70% of the local- and 40% of the distant-eQTL using the ILs. Simulation models revealed that additive effects explain up to 60-93% of RIL/IL heritability across environments. Closely linked eQTL explained up to 40% of RIL/IL heritability in the control environment whereas only 7% in the heat-stress and recovery environments. In conclusion, we show that reproducibility of eQTL was higher for local vs. distant eQTL and that the environment affects the eQTL micro-architecture.
