## Supplementary material for "Dissecting the eQTL micro-architecture in *Caenorhabditis elegans*": Table S2

### Sheet: Sheet 1
strain	strain_type	qtl_type	correlation_qtl_effect	correlation_qtl_effect_significance	qtl_in_CB4856_loci	qtl_differential_expressed_percentage
wn098	RIL	Cis	0.891581	0	1089	86.1341
wn098	RIL	Trans	0.786843	1.15469e-106	501	71.8563
wn124	RIL	Cis	0.944649	0	651	76.0369
wn124	RIL	Trans	0.831399	9.13479e-111	428	58.1776
wn228	IL	Cis	0.953003	2.04641e-47	90	93.3333
wn228	IL	Trans	0.708547	0.00456097	14	14.2857
wn230	IL	Cis	0.964636	2.15642e-57	98	91.8367
wn230	IL	Trans	0.782363	0.000566303	15	20
wn205	IL	Cis	0.305437	0.190345	20	50
wn205	IL	Trans	-0.339913	0.197701	16	37.5
wn223	IL	Cis	0.961622	8.00479e-79	139	84.1727
wn223	IL	Trans	0.972178	1.95727e-13	21	85.7143
wn234	IL	Cis	0.529586	0.0287933	17	64.7059
wn234	IL	Trans	0.729735	0.161651	5	60
wn243	IL	Cis	0.868158	1.45213e-06	19	36.8421
wn243	IL	Trans	-0.999281	0.000718678	4	75
wn240	IL	Cis	0.984022	7.98543e-09	12	83.3333
wn217	IL	Cis	0.779675	8.92223e-08	33	75.7576
wn217	IL	Trans	0.698504	0.000103027	25	12
wn243	IL	Cis	0.91104	0.00164472	8	87.5
wn243	IL	Trans	0.872927	0.0231953	6	16.6667
wn209	IL	Cis	0.313214	0.32153	12	33.3333
wn209	IL	Trans	-0.458602	0.253079	8	0
wn153	RIL	Cis	0.853883	0	1212	64.604
wn153	RIL	Trans	0.711859	2.78399e-197	1273	70.6206
wn230	IL	Cis	0.927637	1.04665e-43	100	67
wn230	IL	Trans	0.837425	6.7747e-31	113	30.9735
wn240	IL	Cis	0.976529	1.88554e-13	20	70
wn240	IL	Trans	-0.101114	0.654345	22	18.1818
wn243	IL	Cis	-0.795571	0.0323974	7	42.8571
wn243	IL	Trans	-0.133851	0.678344	12	25
wn225	IL	Cis	0.870838	5.40348e-06	17	82.3529
wn225	IL	Trans	-0.0398184	0.779274	52	19.2308
wn202	IL	Cis	0.936374	3.0053e-20	43	67.4419
wn202	IL	Trans	-0.133913	0.248795	76	44.7368
wn245	IL	Cis	0.943576	1.51115e-11	23	78.2609
wn245	IL	Trans	0.0699285	0.629412	50	30
wn251	IL	Cis	0.882262	3.76047e-35	104	78.8462
wn251	IL	Trans	0.629982	4.8342e-11	88	51.1364
wn288	IL	Cis	0.890269	5.71508e-09	24	75
wn288	IL	Trans	0.686657	0.00233055	17	11.7647
wn254	IL	Cis	0.920912	6.04581e-30	71	71.831
wn254	IL	Trans	0.344041	0.0626584	30	23.3333
wn116	RIL	Cis	0.970558	2.24096e-163	263	81.3688
wn116	RIL	Trans	0.82428	5.90689e-24	92	38.0435
wn258	IL	Cis	0.952227	1.25608e-47	91	86.8132
wn258	IL	Trans	0.876002	5.16367e-11	32	53.125
wn292	RIL	Cis	0.941394	3.47765e-177	373	83.1099
wn292	RIL	Trans	0.768945	6.69574e-33	162	50.6173
wn240	IL	Cis	0.983633	9.00016e-09	12	83.3333
wn267	IL	Cis	0.501252	0.00296319	33	51.5152
wn267	IL	Trans	0.998636	2.78938e-06	6	50
wn270	IL	Cis	0.953063	1.57455e-179	344	86.0465
wn270	IL	Trans	0.478917	2.15664e-09	140	46.4286
wn291	RIL	Cis	0.953886	5.39265e-264	503	77.9324
wn291	RIL	Trans	0.839562	3.57816e-51	188	57.9787
wn293	RIL	Cis	0.968833	1.15941e-256	422	82.4645
wn293	RIL	Trans	0.81366	2.00117e-41	170	32.3529
wn205	IL	Cis	0.797129	2.11485e-09	38	78.9474
wn205	IL	Trans	0.00168892	0.993329	27	48.1481
wn228	IL	Cis	0.97963	3.92454e-77	110	93.6364
wn228	IL	Trans	0.524093	1.94888e-06	73	50.6849
wn211	IL	Cis	0.922269	2.71722e-102	245	67.7551
wn211	IL	Trans	0.814757	7.21837e-21	83	39.759
wn110	RIL	Cis	0.918853	0	1128	71.3652
wn110	RIL	Trans	0.739387	5.01576e-127	729	43.3471
wn246	IL	Cis	0.923656	1.31581e-13	31	77.4194
wn246	IL	Trans	0.545811	1.35703e-05	56	73.2143
wn211	IL	Cis	0.930578	1.16415e-103	235	84.6809
wn211	IL	Trans	0.7913	2.62263e-23	103	67.9612
wn217	IL	Cis	0.559334	0.000175433	40	62.5
wn217	IL	Trans	0.917636	3.76708e-06	14	35.7143
wn220	IL	Cis	0.815757	1.80044e-59	244	85.6557
wn220	IL	Trans	0.860638	5.57458e-07	21	66.6667
wn220	IL	Cis	0.80141	2.26768e-54	237	60.3376
wn220	IL	Trans	0.861721	4.31578e-06	18	55.5556
wn220	IL	Cis	0.909599	1.51746e-75	195	81.0256
wn220	IL	Trans	0.878457	3.50458e-06	17	41.1765
wn252	IL	Cis	0.927084	3.25112e-72	167	71.8563
wn252	IL	Trans	0.65902	1.19956e-56	444	65.0901
wn230	IL	Cis	0.978429	2.68966e-81	118	89.8305
wn230	IL	Trans	0.532834	1.52597e-07	85	36.4706
wn226	IL	Cis	0.913063	1.20274e-35	89	64.0449
wn226	IL	Trans	0.50266	2.14093e-14	203	43.8424
wn177	RIL	Cis	0.917348	4.99366e-285	709	78.1382
wn177	RIL	Trans	0.764506	3.33087e-140	726	65.0138
wn240	IL	Cis	0.893599	0.00116425	9	77.7778
wn240	IL	Trans	-1		2	50
wn226	IL	Cis	0.953631	3.9241e-36	68	80.8824
wn226	IL	Trans	0.364506	0.0225247	39	25.641
wn250	IL	Cis	0.927455	9.54057e-28	63	66.6667
wn250	IL	Trans	0.762172	5.8105e-17	83	67.4699
wn245	IL	Cis	0.824371	6.6542e-09	32	75
wn245	IL	Trans	0.446672	3.9794e-18	341	37.8299
wn228	IL	Cis	0.935857	5.33753e-43	93	65.5914
wn228	IL	Trans	0.869234	5.6517e-33	104	52.8846
wn223	IL	Cis	0.968968	4.90751e-85	139	70.5036
wn223	IL	Trans	0.631959	6.1016e-05	34	44.1176
wn205	IL	Cis	0.597081	0.000795492	28	35.7143
wn205	IL	Trans	-0.069273	0.747728	24	16.6667
wn281	IL	Cis	0.956729	1.70721e-42	78	80.7692
wn281	IL	Trans	0.69109	3.72879e-50	344	57.5581
wn248	IL	Cis	0.759692	4.97196e-08	37	62.1622
wn248	IL	Trans	0.635986	9.15352e-05	32	46.875
wn234	IL	Cis	0.745827	1.22391e-05	26	30.7692
wn234	IL	Trans	0.740023	0.000292031	19	10.5263
wn271	IL	Cis	0.523747	0.0309415	17	41.1765
wn271	IL	Trans	0.650376	2.34517e-05	35	82.8571
wn279	IL	Cis	0.855633	3.85781e-07	22	90.9091
wn279	IL	Trans	0.260569	0.000133634	210	40
wn268	IL	Cis	0.740063	2.82491e-19	104	60.5769
wn268	IL	Trans	0.582195	1.00624e-07	71	39.4366
wn274	IL	Cis	0.833179	1.38923e-60	230	71.3043
wn274	IL	Trans	0.69563	1.5159e-20	133	72.9323
wn209	IL	Cis	-0.100161	0.549631	38	5.26316
wn209	IL	Trans	-0.669155	0.000349508	24	33.3333
wn223	IL	Cis	0.967417	1.37474e-89	149	93.9597
wn223	IL	Trans	0.731364	0.000165167	21	52.381
wn076	RIL	Cis	0.948298	0	738	82.5203
wn076	RIL	Trans	0.852711	1.54816e-105	369	59.6206
wn106	RIL	Cis	0.930801	0	1067	76.1012
wn106	RIL	Trans	0.811575	9.57122e-170	720	60
wn058	RIL	Cis	0.906944	1.00996e-300	797	74.1531
wn058	RIL	Trans	0.665014	2.82798e-135	1052	63.403
wn109	RIL	Cis	0.922786	0	1174	80.7496
wn109	RIL	Trans	0.80108	1.79766e-201	896	59.0402
wn282	IL	Cis	1		2	0
wn282	IL	Trans	0.817541	0.182459	4	50
wn266	IL	Cis	0.921172	3.50032e-64	154	70.7792
wn266	IL	Trans	0.893437	6.96648e-11	29	37.931
wn046	RIL	Cis	0.904474	1.84783e-293	789	77.6933
wn046	RIL	Trans	0.739712	7.42112e-102	582	67.5258
wn142	RIL	Cis	0.942193	0	1464	81.9672
wn142	RIL	Trans	0.846544	1.48145e-224	814	56.1425
wn135	RIL	Cis	0.942411	0	935	80.3209
wn135	RIL	Trans	0.742678	1.24211e-137	780	56.5385
wn009	RIL	Cis	0.944321	0	708	83.4746
wn009	RIL	Trans	0.798092	1.90379e-79	354	66.6667
wn021	RIL	Cis	0.960808	0	902	80.4878
wn021	RIL	Trans	0.841074	1.05069e-99	368	67.9348
wn162	RIL	Cis	0.943559	0	978	78.2209
wn162	RIL	Trans	0.786009	2.72926e-97	458	64.1921
wn037	RIL	Cis	0.900305	0	1002	77.4451
wn037	RIL	Trans	0.517241	6.28727e-59	844	65.5213
wn124	RIL	Cis	0.858626	2.46481e-205	702	76.3533
wn124	RIL	Trans	0.803188	5.13898e-156	686	85.8601
wn054	RIL	Cis	0.848853	9.0877e-212	759	84.8485
wn054	RIL	Trans	0.775491	7.03081e-66	322	71.118
wn013	RIL	Cis	0.839705	7.8851e-292	1094	72.8519
wn013	RIL	Trans	0.612043	1.58547e-44	420	51.1905
wn107	RIL	Cis	0.765553	1.73344e-176	912	76.9737
wn107	RIL	Trans	0.743321	1.40278e-90	509	62.6719
wn057	RIL	Cis	0.829512	1.43187e-203	798	86.0902
wn057	RIL	Trans	0.838085	3.13752e-115	432	85.8796
wn135	RIL	Cis	0.874896	0	1014	85.9961
wn135	RIL	Trans	0.808426	1.06857e-134	578	81.4879
wn177	RIL	Cis	0.966151	0	745	88.8591
wn177	RIL	Trans	0.817542	2.08074e-79	325	63.3846
wn071	RIL	Cis	0.872593	0	1134	85.4497
wn071	RIL	Trans	0.830854	2.32296e-116	451	77.8271
wn049	RIL	Cis	0.740613	2.16984e-129	739	73.4777
wn049	RIL	Trans	0.489396	2.49449e-18	281	68.3274
wn038	RIL	Cis	0.93528	0	1105	83.7104
wn038	RIL	Trans	0.839334	2.48478e-132	494	65.587
wn098	RIL	Cis	0.927849	0	1010	76.0396
wn098	RIL	Trans	0.686147	4.69517e-82	581	30.1205
wn116	RIL	Cis	0.9342	2.54198e-123	273	87.5458
wn116	RIL	Trans	0.873509	4.86504e-44	137	75.9124
wn109	RIL	Cis	0.924349	0	1260	78.254
wn109	RIL	Trans	0.735895	1.6527e-248	1456	69.5055
wn031	RIL	Cis	0.952326	0	791	87.737
wn031	RIL	Trans	0.839762	1.97274e-79	294	63.2653
wn020	RIL	Cis	0.955266	0	847	84.5336
wn020	RIL	Trans	0.921311	1.08609e-124	301	68.4385
wn013	RIL	Cis	0.952356	0	1172	87.9693
wn013	RIL	Trans	0.807926	5.45096e-90	385	67.7922
wn038	RIL	Cis	0.943924	0	1054	80.6452
wn038	RIL	Trans	0.667178	4.06595e-92	706	50.4249
wn134	RIL	Cis	0.944815	0	882	86.9615
wn134	RIL	Trans	0.819203	4.2868e-122	499	67.1343
wn113	RIL	Cis	0.858555	3.29194e-237	812	65.6404
wn113	RIL	Trans	0.766833	2.05382e-107	549	65.3916
wn071	RIL	Cis	0.879857	0	1064	73.0263
wn071	RIL	Trans	0.752708	4.11439e-132	718	59.0529
wn109	RIL	Cis	0.815206	2.26137e-306	1284	82.4766
wn109	RIL	Trans	0.800087	4.65619e-153	682	73.4604
wn190	RIL	Cis	0.935714	0	1034	88.0077
wn190	RIL	Trans	0.835768	3.15239e-83	314	73.8854
wn134	RIL	Cis	0.87689	8.82678e-270	843	73.7841
wn134	RIL	Trans	0.815261	4.45913e-285	1194	72.2781
wn048	RIL	Cis	0.933291	5.05472e-192	429	86.7133
wn048	RIL	Trans	0.88455	1.65686e-64	191	73.2984
wn048	RIL	Cis	0.927489	3.79002e-178	414	71.7391
wn048	RIL	Trans	0.807252	5.24098e-64	273	47.619
wn161	RIL	Cis	0.933316	0	745	77.9866
wn161	RIL	Trans	0.92071	1.63829e-181	441	73.2426
wn153	RIL	Cis	0.937988	0	1246	86.9181
wn153	RIL	Trans	0.825293	6.78437e-175	698	75.788
wn057	RIL	Cis	0.895845	2.79606e-276	780	81.6667
wn057	RIL	Trans	0.864634	0	1177	86.2362
wn128	RIL	Cis	0.921062	0	1224	79.3301
wn128	RIL	Trans	0.794399	0	1508	79.9072
wn135	RIL	Cis	0.910785	0	982	79.7352
wn135	RIL	Trans	0.807932	3.62815e-266	1151	80.5387
wn031	RIL	Cis	0.920026	0	767	77.4446
wn031	RIL	Trans	0.77155	2.2285e-106	533	66.9794
wn098	RIL	Cis	0.909875	0	1095	77.2603
wn098	RIL	Trans	0.657835	3.33685e-138	1107	70.28
wn020	RIL	Cis	0.706469	7.16266e-141	926	71.3823
wn020	RIL	Trans	0.834555	1.01749e-241	927	84.6818
wn020	RIL	Cis	0.779885	2.86236e-182	887	83.7655
wn020	RIL	Trans	0.815915	3.08454e-112	465	77.4194
wn140	RIL	Cis	0.96436	0	752	91.7553
wn140	RIL	Trans	0.803751	5.7949e-116	507	66.075
wn174	RIL	Cis	0.948838	0	729	76.6804
wn174	RIL	Trans	0.785728	3.85232e-138	654	42.8135
wn049	RIL	Cis	0.857729	2.26145e-198	681	75.1836
wn049	RIL	Trans	0.738514	3.40489e-50	284	50.7042
wn013	RIL	Cis	0.893056	0	1166	73.4991
wn013	RIL	Trans	0.593778	3.88338e-62	639	56.8075
wn071	RIL	Cis	0.871989	0	1100	66.7273
wn071	RIL	Trans	0.742654	2.37773e-120	681	62.4082
wn185	RIL	Cis	0.952057	0	721	81.4147
wn185	RIL	Trans	0.911529	1.33065e-70	180	67.7778
wn161	RIL	Cis	0.936754	0	836	84.9282
wn161	RIL	Trans	0.836177	3.3592e-148	562	77.2242
wn159	RIL	Cis	0.848223	5.72701e-212	762	84.1207
wn159	RIL	Trans	0.757041	3.2366e-95	506	77.668
wn195	RIL	Cis	0.945989	0	1101	89.01
wn195	RIL	Trans	0.797888	9.04137e-86	383	65.0131
wn129	RIL	Cis	0.932027	1.56589e-256	579	78.9292
wn129	RIL	Trans	0.629366	7.59949e-67	594	41.2458
wn146	RIL	Cis	0.942416	0	807	82.0322
wn146	RIL	Trans	0.852836	2.65333e-222	782	66.8798
wn113	RIL	Cis	0.885154	4.41826e-250	748	71.9251
wn113	RIL	Trans	0.880175	2.44535e-90	275	69.4545
wn171	RIL	Cis	0.92552	2.97883e-298	704	83.5227
wn171	RIL	Trans	0.815769	3.20838e-75	310	66.7742
wn038	RIL	Cis	0.881766	0	1141	75.8107
wn038	RIL	Trans	0.60123	9.60569e-115	1158	71.3299
wn159	RIL	Cis	0.912202	5.83487e-270	693	76.1905
wn159	RIL	Trans	0.57112	3.92297e-63	715	39.8601
wn158	RIL	Cis	0.945383	0	1532	87.0104
wn158	RIL	Trans	0.784001	3.28457e-167	799	71.7146
wn057	RIL	Cis	0.955835	0	726	83.6088
wn057	RIL	Trans	0.824249	1.07473e-90	361	60.6648
wn174	RIL	Cis	0.933199	0	783	84.6743
wn174	RIL	Trans	0.814542	2.49956e-111	464	76.5086
wn105	RIL	Cis	0.947138	0	904	87.0575
wn105	RIL	Trans	0.832175	5.10998e-155	599	72.4541
wn134	RIL	Cis	0.945597	0	800	77.75
wn134	RIL	Trans	0.885995	5.07648e-175	520	60.3846
wn176	RIL	Cis	0.94756	0	1385	87.0758
wn176	RIL	Trans	0.861153	9.4893e-184	620	72.5806
wn107	RIL	Cis	0.955836	0	985	90.0508
wn107	RIL	Trans	0.864447	2.18354e-137	455	78.022
wn271	IL	Cis	0.323947	0.16351	20	65
wn271	IL	Trans	0.581493	5.37879e-05	42	59.5238
wn075	RIL	Cis	0.85814	8.09975e-294	1009	74.9257
wn075	RIL	Trans	0.738167	2.11754e-202	1173	75.6181
wn041	RIL	Cis	0.941821	1.07046e-242	510	83.7255
wn041	RIL	Trans	0.822643	2.11609e-113	456	74.3421
wn041	RIL	Cis	0.92571	3.53221e-219	516	86.2403
wn041	RIL	Trans	0.660292	1.58375e-22	169	63.3136
wn098	RIL	Cis	0.887485	0	1010	79.0099
wn098	RIL	Trans	0.835478	1.1236e-152	581	75.3873
wn046	RIL	Cis	0.901722	6.44017e-278	759	79.1831
wn046	RIL	Trans	0.733963	1.67706e-114	671	73.4724
wn279	IL	Cis	0.926432	5.39664e-06	13	92.3077
wn279	IL	Trans	0.999825	0.0119048	3	100
wn142	RIL	Cis	0.860179	0	1584	75.6313
wn142	RIL	Trans	0.674679	6.05087e-271	2039	71.7999
wn252	IL	Cis	0.902235	8.60032e-51	136	77.9412
wn252	IL	Trans	0.583487	8.43035e-17	169	43.1953
wn153	RIL	Cis	0.938636	0	1140	79.2105
wn153	RIL	Trans	0.769047	6.52064e-163	829	51.9903
wn291	RIL	Cis	0.968163	0	542	90.9594
wn291	RIL	Trans	0.835562	1.34993e-29	109	77.9817
wn212	IL	Cis	0.822426	5.00986e-23	89	57.3034
wn212	IL	Trans	0.7397	4.35852e-12	63	47.619
wn235	IL	Cis	0.955133	1.79634e-18	34	67.6471
wn235	IL	Trans	0.999975	0.00451887	3	66.6667
wn212	IL	Cis	0.844538	2.03938e-26	93	76.3441
wn212	IL	Trans	0.937567	3.67066e-17	36	61.1111
wn267	IL	Cis	0.584577	0.00214896	25	60
wn267	IL	Trans	0.903648	0.000335204	10	70
wn273	IL	Cis	0.772799	1.8209e-17	82	62.1951
wn273	IL	Trans	0.0174656	0.973804	6	83.3333
wn201	IL	Cis	0.871737	2.18189e-12	37	72.973
wn201	IL	Trans	-0.118992	0.250752	95	27.3684
wn072	RIL	Cis	0.884247	2.99478e-290	873	71.0195
wn072	RIL	Trans	0.572471	5.61983e-52	582	47.4227
wn145	RIL	Cis	0.769404	5.86592e-60	300	67
wn145	RIL	Trans	0.706126	7.59523e-49	315	67.3016
wn279	IL	Cis	0.810517	1.46938e-05	20	85
wn279	IL	Trans	0.999744	0.0144155	3	33.3333
wn277	IL	Cis	0.932563	1.54892e-21	47	80.8511
wn277	IL	Trans	0.948966	0.0137331	5	100
wn267	IL	Cis	0.370101	0.0026114	64	46.875
wn267	IL	Trans	0.963028	2.81295e-12	21	38.0952
wn280	IL	Cis	0.650496	7.4434e-05	31	51.6129
wn280	IL	Trans	-0.452503	5.8526e-13	229	41.4847
wn277	IL	Cis	0.922706	2.25096e-14	33	87.8788
wn277	IL	Trans	0.985381	4.92412e-05	7	71.4286
wn280	IL	Cis	0.917326	4.91065e-09	21	90.4762
wn280	IL	Trans	0.975993	0.139778	3	33.3333
wn216	IL	Cis	0.869164	7.72739e-18	55	61.8182
wn216	IL	Trans	0.889874	1.1846e-09	26	50
wn266	IL	Cis	0.911217	3.1969e-66	169	73.3728
wn266	IL	Trans	0.642819	2.43249e-26	214	27.5701
wn210	IL	Cis	0.773838	1.54983e-17	82	59.7561
wn210	IL	Trans	0.591408	1.98888e-06	55	56.3636
wn072	RIL	Cis	0.951198	0	967	87.6939
wn072	RIL	Trans	0.834557	1.74481e-88	336	68.1548
wn221	IL	Cis	0.949219	4.52081e-130	257	84.0467
wn221	IL	Trans	0.848523	1.61895e-07	24	41.6667
wn239	IL	Cis	0.964585	2.14424e-15	26	73.0769
wn239	IL	Trans	-1		2	50
wn281	IL	Cis	0.929516	4.08455e-28	63	73.0159
wn281	IL	Trans	0.827196	3.65467e-17	64	60.9375
wn293	RIL	Cis	0.969437	2.35748e-277	453	91.3907
wn293	RIL	Trans	0.826535	6.11327e-25	95	57.8947
wn287	IL	Cis	0.738	0.0148147	10	40
wn287	IL	Trans	-0.916654	0.261759	3	0
wn286	IL	Cis	0.740707	0.00103007	16	75
wn286	IL	Trans	-0.106057	0.756289	11	9.09091
wn290	IL	Cis	0.957922	2.63902e-12	22	90.9091
wn290	IL	Trans	0.406636	0.0940075	18	27.7778
wn248	IL	Cis	0.775347	6.43615e-10	44	65.9091
wn248	IL	Trans	0.670339	1.42137e-48	362	63.5359
wn207	IL	Cis	0.777324	1.85819e-12	56	53.5714
wn207	IL	Trans	0.141891	0.288022	58	58.6207
wn242	IL	Cis	0.239565	0.478013	11	54.5455
wn242	IL	Trans	-0.884662	0.308778	3	66.6667
wn210	IL	Cis	0.602522	1.6764e-09	83	61.4458
wn210	IL	Trans	0.666926	2.6129e-06	40	65
wn273	IL	Cis	0.8349	3.79448e-16	58	62.069
wn273	IL	Trans	0.45818	0.182959	10	40
wn210	IL	Cis	0.503539	1.04851e-06	84	69.0476
wn210	IL	Trans	0.522795	0.00303657	30	76.6667
wn207	IL	Cis	0.538675	6.28911e-06	62	61.2903
wn207	IL	Trans	-0.0223624	0.896997	36	27.7778
wn219	IL	Cis	0.84705	7.64662e-44	155	70.9677
wn219	IL	Trans	0.652259	0.0215177	12	50
wn216	IL	Cis	0.905905	8.39387e-22	56	80.3571
wn216	IL	Trans	0.725793	1.18958e-06	34	55.8824
wn219	IL	Cis	0.957841	6.36095e-37	67	91.0448
wn219	IL	Trans	0.196005	0.874406	3	66.6667
wn207	IL	Cis	0.819276	3.40356e-12	46	65.2174
wn207	IL	Trans	0.329582	0.022164	48	47.9167
wn048	RIL	Cis	0.834948	7.04689e-108	410	61.7073
wn048	RIL	Trans	0.549479	3.09639e-29	353	53.8244
wn224	IL	Cis	-0.0287918	0.93707	10	20
wn224	IL	Trans	0.461759	0.296921	7	28.5714
wn227	IL	Cis	0.957506	4.50997e-40	73	83.5616
wn227	IL	Trans	0.769846	4.12823e-07	31	38.7097
wn229	IL	Cis	0.952204	5.93042e-16	30	83.3333
wn229	IL	Trans	0.672355	0.0234183	11	45.4545
wn246	IL	Cis	0.787968	1.42668e-07	31	48.3871
wn246	IL	Trans	0.211084	0.118375	56	33.9286
wn232	IL	Cis	0.951329	5.12501e-08	15	73.3333
wn232	IL	Trans	-1		2	50
wn290	IL	Cis	0.962741	3.02415e-12	21	76.1905
wn290	IL	Trans	-0.452598	0.0202522	26	3.84615
wn250	IL	Cis	0.91489	4.58871e-32	79	69.6203
wn250	IL	Trans	0.693906	3.47733e-07	42	50
wn255	IL	Cis	0.94367	4.65753e-29	59	64.4068
wn255	IL	Trans	0.787382	1.09841e-06	27	22.2222
wn239	IL	Cis	0.941832	1.03922e-16	34	70.5882
wn239	IL	Trans	0.440356	0.000192159	67	47.7612
wn227	IL	Cis	0.918294	4.95956e-42	102	81.3725
wn227	IL	Trans	0.478885	2.33933e-14	226	46.0177
wn229	IL	Cis	0.782764	8.02062e-11	47	53.1915
wn229	IL	Trans	0.49391	0.000109533	56	12.5
wn246	IL	Cis	0.632951	3.07858e-06	45	68.8889
wn246	IL	Trans	0.504081	2.64268e-25	371	60.6469
wn242	IL	Cis	0.384688	0.0225015	35	54.2857
wn242	IL	Trans	0.466384	1.1423e-05	81	18.5185
wn254	IL	Cis	0.883541	9.18377e-20	57	82.4561
wn254	IL	Trans	0.172471	0.467149	20	25
wn235	IL	Cis	0.973533	3.8741e-20	31	80.6452
wn235	IL	Trans	0.703658	7.03248e-06	32	31.25
wn229	IL	Cis	0.608417	3.11398e-05	40	85
wn229	IL	Trans	0.95973	0.000611605	7	57.1429
wn232	IL	Cis	0.339406	0.155139	19	73.6842
wn232	IL	Trans	-0.122209	0.535575	28	3.57143
wn251	IL	Cis	0.865898	6.59128e-28	89	64.0449
wn251	IL	Trans	0.376553	8.69746e-15	396	49.4949
wn268	IL	Cis	0.820375	1.34429e-33	133	70.6767
wn268	IL	Trans	0.845407	1.22884e-30	108	32.4074
wn216	IL	Cis	0.803373	1.81236e-19	81	76.5432
wn216	IL	Trans	0.973562	3.3758e-18	28	50
wn105	RIL	Cis	0.902909	1.99039e-297	807	83.1475
wn105	RIL	Trans	0.722887	9.10266e-93	567	65.2557
wn110	RIL	Cis	0.922009	0	1143	75.3281
wn110	RIL	Trans	0.66223	5.04089e-83	648	56.6358
wn224	IL	Cis	-0.487088	0.18356	9	22.2222
wn224	IL	Trans	0.852643	0.0309714	6	66.6667
wn244	IL	Cis	0.83975	3.6429e-06	20	85
wn244	IL	Trans	0.294346	0.251459	17	70.5882
wn252	IL	Cis	0.933253	1.2403e-84	188	80.8511
wn252	IL	Trans	0.841447	2.71257e-36	131	73.2824
wn219	IL	Cis	0.777873	1.29891e-28	135	72.5926
wn219	IL	Trans	0.0985356	0.748773	13	23.0769
wn229	IL	Cis	-0.0188084	0.921417	30	16.6667
wn229	IL	Trans	0.342113	0.303098	11	18.1818
wn221	IL	Cis	0.956136	3.34069e-149	278	89.2086
wn221	IL	Trans	0.815005	1.20515e-05	20	80
wn244	IL	Cis	0.898016	4.92159e-10	26	50
wn244	IL	Trans	0.0106701	0.983996	6	33.3333
wn286	IL	Cis	0.883182	5.81443e-06	16	93.75
wn286	IL	Trans	0.554884	0.00903206	21	4.7619
wn232	IL	Cis	0.784202	1.31791e-09	41	26.8293
wn232	IL	Trans	-0.231765	0.0385837	80	20
wn128	RIL	Cis	0.945326	0	1157	79.3431
wn128	RIL	Trans	0.87288	6.40329e-168	534	59.5506
wn227	IL	Cis	0.954675	6.41866e-45	84	75
wn227	IL	Trans	0.822394	4.4319e-08	29	17.2414
wn221	IL	Cis	0.921159	1.30966e-110	267	82.0225
wn221	IL	Trans	0.892181	1.25702e-07	20	35
wn273	IL	Cis	0.838341	1.02179e-21	78	61.5385
wn273	IL	Trans	-0.206485	0.426534	17	17.6471
wn255	IL	Cis	0.846277	2.16342e-16	56	62.5
wn255	IL	Trans	0.469233	0.0574076	17	23.5294
wn239	IL	Cis	0.919599	5.59291e-10	23	73.913
wn239	IL	Trans	0.640516	0.2443	5	20
wn242	IL	Cis	0.232919	0.403486	15	13.3333
wn242	IL	Trans	-0.197607	0.873366	3	0
wn224	IL	Cis	0.20214	0.551133	11	27.2727
wn224	IL	Trans	0.670161	0.0994988	7	0
wn260	IL	Cis	0.845417	1.53894e-18	64	82.8125
wn260	IL	Trans	0.78788	0.000818358	14	85.7143
wn244	IL	Cis	0.942482	6.01258e-12	24	95.8333
wn244	IL	Trans	0.57962	0.0298207	14	42.8571
wn292	RIL	Cis	0.898401	4.71041e-126	349	77.6504
wn292	RIL	Trans	0.714136	4.94751e-58	364	48.9011
wn129	RIL	Cis	0.942963	0	645	86.3566
wn129	RIL	Trans	0.852846	2.72486e-94	329	72.9483
wn266	IL	Cis	0.919293	2.79229e-66	161	85.0932
wn266	IL	Trans	0.969445	3.02925e-19	31	22.5806
wn260	IL	Cis	0.788032	1.29591e-13	59	67.7966
wn260	IL	Trans	0.75917	6.22195e-10	47	59.5745
wn251	IL	Cis	0.906349	9.14231e-27	69	79.7101
wn251	IL	Trans	0.36896	0.00112455	75	36
wn225	IL	Cis	0.901927	9.8587e-09	22	95.4545
wn225	IL	Trans			1	100
wn258	IL	Cis	0.940245	9.04192e-38	79	77.2152
wn258	IL	Trans	0.738723	6.38101e-17	91	40.6593
wn288	IL	Cis	0.962592	8.29806e-13	22	72.7273
wn288	IL	Trans	0.603637	0.0010948	26	50
wn289	IL	Cis	0.574527	0.0064487	21	90.4762
wn289	IL	Trans	0.489906	0.21782	8	87.5
wn278	IL	Cis	-0.973732	0.0262682	4	75
wn278	IL	Trans	0.111949	0.420274	54	22.2222
wn291	RIL	Cis	0.937461	1.12259e-232	505	79.802
wn291	RIL	Trans	0.645526	1.06635e-37	308	40.9091
wn246	IL	Cis	0.905507	1.87452e-13	34	82.3529
wn246	IL	Trans	0.0728397	0.718057	27	62.963
wn072	RIL	Cis	0.909259	0	921	77.0901
wn072	RIL	Trans	0.775964	1.32926e-132	654	68.1957
wn271	IL	Cis	0.292375	0.131099	28	50
wn271	IL	Trans	0.299205	0.0512822	43	20.9302
wn034	RIL	Cis	0.946438	0	767	87.7445
wn034	RIL	Trans	0.822598	3.3851e-95	382	71.2042
wn021	RIL	Cis	0.854519	1.17773e-269	942	74.8408
wn021	RIL	Trans	0.791233	1.03671e-198	922	82.6464
wn113	RIL	Cis	0.926556	0	789	87.9594
wn113	RIL	Trans	0.761101	3.25689e-67	349	62.4642
wn075	RIL	Cis	0.905649	0	1026	80.6043
wn075	RIL	Trans	0.762615	1.38847e-79	412	66.9903
wn270	IL	Cis	0.943088	2.05949e-158	329	80.5471
wn270	IL	Trans	0.715694	7.524e-16	93	49.4624
wn274	IL	Cis	0.889576	7.41254e-79	228	78.9474
wn274	IL	Trans	0.43067	0.00620255	39	38.4615
wn255	IL	Cis	0.865838	2.71338e-13	41	60.9756
wn255	IL	Trans	0.391038	0.000522732	75	36
wn186	RIL	Cis	0.910687	0	1094	78.7934
wn186	RIL	Trans	0.749754	2.29982e-158	873	70.1031
wn075	RIL	Cis	0.937052	0	949	79.5574
wn075	RIL	Trans	0.834121	3.10132e-196	753	54.8473
wn162	RIL	Cis	0.9044	0	916	75.655
wn162	RIL	Trans	0.757424	2.47671e-67	355	48.169
wn098	RIL	Cis	0.882983	0	1089	83.7466
wn098	RIL	Trans	0.60221	9.17557e-51	501	64.4711
wn158	RIL	Cis	0.883746	0	1506	78.9509
wn158	RIL	Trans	0.697936	6.43937e-277	1896	75.7911
wn159	RIL	Cis	0.869373	4.79396e-229	743	71.6016
wn159	RIL	Trans	0.764555	1.12669e-198	1032	69.9612
wn046	RIL	Cis	0.939737	0	817	86.5361
wn046	RIL	Trans	0.815454	2.39818e-60	248	69.3548
wn268	IL	Cis	0.734296	3.04813e-21	118	66.1017
wn268	IL	Trans	0.902384	1.15862e-34	92	60.8696
wn162	RIL	Cis	0.954323	0	1016	88.9764
wn162	RIL	Trans	0.693946	3.68908e-54	368	62.5
wn054	RIL	Cis	0.899806	1.58693e-287	794	67.1285
wn054	RIL	Trans	0.682217	3.95332e-115	833	51.3806
wn034	RIL	Cis	0.946467	0	703	71.6927
wn034	RIL	Trans	0.838047	2.72805e-102	383	54.5692
wn034	RIL	Cis	0.888471	6.95887e-255	749	68.7583
wn034	RIL	Trans	0.811297	1.75779e-205	874	76.659
wn031	RIL	Cis	0.877838	7.30926e-229	711	73.4177
wn031	RIL	Trans	0.649314	5.48679e-47	381	48.8189
wn161	RIL	Cis	0.919079	0	805	76.8944
wn161	RIL	Trans	0.76522	4.31293e-229	1188	70.7912
wn110	RIL	Cis	0.930506	0	1190	88.1513
wn110	RIL	Trans	0.840471	6.77343e-119	441	77.0975
wn129	RIL	Cis	0.915586	2.71499e-246	619	79.6446
wn129	RIL	Trans	0.74888	2.81073e-184	1021	76.8854
wn140	RIL	Cis	0.923336	5.30825e-304	728	78.2967
wn140	RIL	Trans	0.691007	3.63249e-186	1307	70.6963
wn158	RIL	Cis	0.943633	0	1373	78.2957
wn158	RIL	Trans	0.777379	3.74663e-129	633	54.9763
wn176	RIL	Cis	0.918388	0	1335	75.206
wn176	RIL	Trans	0.706727	5.78571e-140	919	58.1066
wn021	RIL	Cis	0.946955	0	969	87.3065
wn021	RIL	Trans	0.787748	4.66575e-99	463	70.6263
wn176	RIL	Cis	0.919938	0	1263	80.0475
wn176	RIL	Trans	0.869334	7.35412e-151	488	65.3689
wn177	RIL	Cis	0.924211	4.16601e-273	650	80.6154
wn177	RIL	Trans	0.788032	1.06766e-97	456	55.0439
wn152	RIL	Cis	0.92713	0	722	80.4709
wn152	RIL	Trans	0.821555	6.51133e-176	714	81.2325
wn152	RIL	Cis	0.879513	3.37121e-220	678	76.6962
wn152	RIL	Trans	0.80274	1.30329e-91	401	65.0873
wn054	RIL	Cis	0.906845	9.36256e-270	715	76.5035
wn054	RIL	Trans	0.909925	4.17889e-66	170	72.3529
wn190	RIL	Cis	0.926507	0	988	79.9595
wn190	RIL	Trans	0.69743	8.66435e-93	629	66.9316
wn185	RIL	Cis	0.954528	0	781	88.2202
wn185	RIL	Trans	0.773188	1.9951e-69	343	65.5977
wn174	RIL	Cis	0.890353	1.22177e-263	767	75.7497
wn174	RIL	Trans	0.676999	2.76955e-119	882	73.4694
wn128	RIL	Cis	0.953924	0	1293	90.7193
wn128	RIL	Trans	0.791013	1.61167e-151	702	67.6638
wn140	RIL	Cis	0.941884	0	676	73.6686
wn140	RIL	Trans	0.832842	2.43019e-106	408	60.5392
wn195	RIL	Cis	0.887146	0	1114	78.9048
wn195	RIL	Trans	0.649859	5.21045e-122	1008	67.2619
wn146	RIL	Cis	0.948273	0	849	90.6949
wn146	RIL	Trans	0.835424	5.61778e-68	256	79.6875
wn116	RIL	Cis	0.922455	2.9312e-127	305	82.2951
wn116	RIL	Trans	0.819589	3.77252e-166	680	78.2353
wn226	IL	Cis	0.920908	7.89043e-33	78	83.3333
wn226	IL	Trans	0.0450875	0.788091	38	28.9474
wn186	RIL	Cis	0.813866	1.71475e-238	1004	73.3068
wn186	RIL	Trans	0.741657	4.80409e-112	636	65.0943
wn195	RIL	Cis	0.916858	0	1020	79.6078
wn195	RIL	Trans	0.782868	1.03029e-61	292	60.6164
wn186	RIL	Cis	0.900771	0	1113	85.4447
wn186	RIL	Trans	0.536822	1.27016e-26	338	58.284
wn185	RIL	Cis	0.808857	1.89837e-186	801	73.1586
wn185	RIL	Trans	0.723703	3.44262e-120	735	80.4082
wn055	RIL	Cis	0.85733	0	1372	82.6531
wn055	RIL	Trans	0.624472	3.33027e-62	563	67.8508
wn152	RIL	Cis	0.945358	0	758	87.9947
wn152	RIL	Trans	0.821785	8.20046e-73	292	73.6301
wn274	IL	Cis	0.852938	1.2736e-62	217	80.1843
wn274	IL	Trans	0.553903	4.41146e-06	60	26.6667
wn054	RIL	Cis	0.87361	5.34284e-239	759	82.6087
wn054	RIL	Trans	0.793425	5.63157e-71	322	69.2547
wn212	IL	Cis	0.848966	3.19393e-27	94	80.8511
wn212	IL	Trans	0.895814	2.23286e-21	58	62.069
wn201	IL	Cis	0.735092	9.86899e-08	39	61.5385
wn201	IL	Trans	-0.405036	6.7697e-09	190	28.4211
wn287	IL	Cis	0.0606383	0.897246	7	85.7143
wn287	IL	Trans	-0.803191	0.0542893	6	50
wn287	IL	Cis	0.86008	0.0014114	10	90
wn105	RIL	Cis	0.566183	3.7028e-76	885	70.1695
wn105	RIL	Trans	0.869436	0	1618	86.4648
wn202	IL	Cis	0.844075	1.73351e-13	46	58.6957
wn202	IL	Trans	0.480721	0.000153789	57	84.2105
wn254	IL	Cis	0.822567	1.33792e-14	55	65.4545
wn254	IL	Trans	0.441294	3.7289e-05	81	18.5185
wn235	IL	Cis	0.972109	2.88021e-24	38	71.0526
wn235	IL	Trans	0.617356	0.00220586	22	27.2727
wn288	IL	Cis	0.678547	0.00072113	21	42.8571
wn288	IL	Trans	-0.475395	0.10062	13	46.1538
wn225	IL	Cis			1	100
wn225	IL	Trans	0.949728	0.202719	3	66.6667
wn245	IL	Cis	0.899542	4.14008e-10	26	76.9231
wn245	IL	Trans	0.773739	0.00520233	11	72.7273
wn250	IL	Cis	0.922116	2.41871e-19	45	68.8889
wn250	IL	Trans	0.490342	0.000224164	52	34.6154
wn260	IL	Cis	0.806268	1.07674e-16	68	50
wn260	IL	Trans	0.658557	2.86135e-06	41	41.4634
wn105	RIL	Cis	0.901964	0	885	81.6949
wn105	RIL	Trans	0.905624	0	1618	87.5773
wn277	IL	Cis	0.86412	1.87564e-10	32	68.75
wn277	IL	Trans	-0.648415	0.0425698	10	40
wn258	IL	Cis	0.910102	1.68032e-33	85	61.1765
wn258	IL	Trans	0.847335	8.59965e-15	50	52
wn292	RIL	Cis	0.910176	2.93853e-135	350	71.4286
wn292	RIL	Trans	0.620851	7.90898e-43	389	48.329
wn270	IL	Cis	0.902488	8.82899e-138	373	71.5818
wn270	IL	Trans	0.498561	9.67666e-08	102	39.2157
wn278	IL	Cis	0.44245	0.272317	8	50
wn280	IL	Cis	0.941065	1.73396e-07	15	93.3333
wn280	IL	Trans	0.868647	0.0247471	6	83.3333
wn293	RIL	Cis	0.945648	1.4302e-204	417	78.1775
wn293	RIL	Trans	0.723207	7.43196e-21	121	35.5372
wn278	IL	Cis	-0.785592	0.115269	5	80
wn289	IL	Cis	0.78132	1.76532e-05	22	59.0909
wn289	IL	Trans	0.202168	0.406525	19	63.1579
wn190	RIL	Cis	0.941428	0	929	78.4715
wn190	RIL	Trans	0.749267	1.74922e-67	368	56.5217
wn201	IL	Cis	0.839576	4.3944e-08	27	59.2593
wn201	IL	Trans	0.555344	0.0255345	16	37.5
wn290	IL	Cis	0.780823	2.95333e-05	21	80.9524
wn290	IL	Trans	0.146896	0.728506	8	37.5
wn281	IL	Cis	0.94075	1.18074e-33	70	74.2857
wn281	IL	Trans	0.897601	8.06452e-08	20	90
wn286	IL	Cis	0.905873	1.60891e-08	21	71.4286
wn286	IL	Trans	0.865506	0.00548508	8	0
wn209	IL	Cis	-0.0451254	0.799951	34	44.1176
wn209	IL	Trans	-0.73692	1.98454e-07	37	48.6486
wn211	IL	Cis	0.923978	1.52986e-92	219	69.4064
wn211	IL	Trans	0.610659	2.0955e-10	89	59.5506
wn234	IL	Cis	0.783654	1.13334e-07	32	50
wn234	IL	Trans	0.791419	1.92885e-05	21	33.3333
wn202	IL	Cis	0.928697	3.87541e-20	45	55.5556
wn202	IL	Trans	0.348285	0.000472531	97	32.9897
wn217	IL	Cis	0.759844	7.67862e-08	36	50
wn217	IL	Trans	0.967313	6.74433e-08	13	30.7692
