## Supplementary material for "Dissecting the eQTL micro-architecture in *Caenorhabditis elegans*": Table S3

### Sheet: Sheet 1
treatment	trans_band	Genes_affected	Spots_affected	IL_trans_band	ILs_significant	Locus_ILs
Control	I:3.5-4	18	34	WN201, WN202, WN205, WN207	WN202, WN207	4.0-6.3 Mb
Control	IV:9.5-11	51	65	WN252, WN254, WN255, WN258, WN260	WN252, WN254, WN255, WN258	10.2-12.8 Mb
Control	V:11-11.5	23	31	WN268, WN270, WN271, WN274	WN268, WN271, WN274	3.9-10.6 Mb
Control	X:0.5-2	168	210	WN278, WN279, WN280, WN281, WN282	WN281	2.7-2.9 Mb
Control	X:4-6	65	90	WN281, WN286	WN281, WN286	5.8-9.1 Mb
Heat-stress	I:2-3.5	480	621	WN201, WN202, WN205, WN207	none	NA
Heat-stress	II:12-13.5	167	199	WN211, WN224, WN225, WN226, WN227, WN274	WN224, WN225, WN226, WN274	12.6-13.1 Mb
Heat-stress	III:0.5-2	54	63	WN228, WN229, WN230, WN232, WN235	WN228	0-2.4 Mb
Heat-stress	III:11-11.5	41	46	WN234, WN242, WN243, WN244	WN242, WN243, WN244	9.0-13.8 Mb
Heat-stress	IV:1-2.5	244	346	WN245, WN246, WN248, WN250, WN251, WN252	WN245, WN246, WN248, WN251, WN252	1.4-2.3 Mb
Heat-stress	IV:4-4.5	30	45	WN248, WN250, WN251, WN252	WN248, WN250, WN251, WN252	2.3-3.5 Mb
Heat-stress	V:1-3	125	165	WN266, WN267, WN268	WN266	0.5-3.9 Mb
Recovery	I:1.5-3	197	216	WN201, WN202, WN207	none	NA
Recovery	III:2-2.5	41	53	WN228, WN229, WN230, WN232, WN235	WN228, WN229, WN230	0.6-2.0 Mb
Recovery	IV:1-2	31	45	WN245, WN246, WN250, WN251, WN252	WN252	6.4-13.3 Mb
Recovery	IV:4-4.5	19	20	WN246, WN250, WN251, WN252	WN246, WN250, WN251, WN252	4.4-6.4 Mb
Recovery	V:11.5-12	17	29	WN268, WN270, WN271, WN274	none	NA
Recovery	V:18.5-19	25	25	WN270, WN274, WN277	none	NA
Recovery	V:2.5-3	13	22	WN266, WN267	none	NA
