## Supplementary material for "Dissecting the eQTL micro-architecture in *Caenorhabditis elegans*": Table S5

### Sheet: Sheet 1
Treatment	model_name	contribution	traits
Control	Additive	0.594476509532147	2288.1164099161
Control	Closely linked balanced	0.405523490467853	1560.84376466985
Heat-stress	Additive	0.931648494891209	7385.43724202912
Heat-stress	Closely linked balanced	0.068351505108791	541.841428550964
Recovery	Additive	0.933761515877431	11504.7174464586
Recovery	Closely linked balanced	0.0662384841225689	816.113141261565
